# Region-specific human brain organoids reveal synaptic and cell state drivers of glioblastoma invasion

**DOI:** 10.1101/2025.10.15.682580

**Authors:** Tarun N. Bhatia, Saisrinidhi Ganta, Mostafa Meselhe, Caitlin Sojka, Antoni Martija, Lisa Nieland, Uriel Rufen-Blanchette, Anson Sing, Alexia King, Brain Organoid Hub, Aparna Bhaduri, Kimberly Hoang, Edjah Nduom, Renee D. Read, Jeffrey Olson, Steven A. Sloan

## Abstract

Glioblastoma (GBM) is a highly heterogenous and malignant brain tumor, in part because it disrupts normal brain circuits to fuel its own growth and invasion. Thus, there is a need to identify the molecular features of invasive GBM cells and their regulators in the neural microenvironment. To address this in a fully human model, we engrafted patient-derived GBM cells (total *n=*15 independent samples) from three sources— fresh neurosurgical resections, cell lines, and whole GBM organoids—into human induced pluripotent stem cell-derived organoids patterned to forebrain, midbrain, and spinal cord identities. GBM cells from all sources infiltrated brain organoids within 2 days post-engraftment, reaching maximal invasion by day 14. Across organoids of distinct spatial and maturational milieu, GBM cells showed a consistent reduction in astrocyte-like states and an enrichment in neuron/glia progenitor-like (NPC-like) states. These NPC-like GBM cells expressed neuronal and synaptic machinery, and tumors enriched in this transcriptomic state prior to engraftment achieved greater organoid coverage, suggesting enhanced infiltration and synaptic integration of this GBM cell type. Although GBM cell states converged across organoid types after engraftment, infiltration was greater in the forebrain than spinal cord. This is likely reflective of synaptic input from deep-layer TBR1⁺ excitatory neurons in the forebrain, as demonstrated by a combination of rabies-based monosynaptic tracing and single-cell transcriptomics. In contrast, inhibitory neurons were the predominant synaptic partners of GBM in the spinal cord. Together, this fully human model of the neural-GBM connectome reveals how neuron-like GBM states and regionally distinct synaptic inputs cooperatively shape tumor invasion.
