## Supplementary Table 2 for "Region-specific human brain organoids reveal synaptic and cell state drivers of glioblastoma invasion"

### Sheet: Sheet1
Supplementary Table 2: Unique and shared DEGs when GBM cells are exposed to lentivirus for 4 h (suspension), overnight (suspension), or 24 h (plated in 2D) vs. the dissociated, parent tumor
Uniquely upreg in 4h	Uniquely upreg in overnight	Unique upreg in plated 24h	Shared upreg across conditions			Uniquely downreg in 4h	Uniquely downreg in overnight	Unique downreg in plated 24h	Shared downreg across conditions
DLC1	NRARP	AQP9	EMP1			DDIT4	LPL	PLP1	RGS1
DOT1L	HSPA1A	IER3	ARC			OAS1	MARCKS	MBP	TXNIP
WEE1	SOX4	CCL4	LMNA			IFI44L	CMTM3	FOS	CX3CR1
S100A16	POU3F1	S100A9	LDLR			PARP9	ISCU	GFAP	GPR34
HMGCR	RNF151	DRAM1	C11orf96			MX1	RNF13	TPPP3	P2RY12
BAIAP2	CRYAB	CEBPG	NFATC2			CTSS	ABHD12	MT-CYB	CSF1R
PIM1	HIST1H2BG	S100A8	INSIG1			RNF213	ARL8A	CKB	C3
MAFF	CXCL11	PLAUR	TNFRSF12A			IFIT1	APH1A	NTRK2	CD74
MYADM	TRNP1	ITGA5	MYC			XAF1	MFF	MT3	C1QA
PLAT	HSPA1B	CTSL	PHLDA1			GIMAP2	ATP6AP1	MT-CO2	VASH1
DNAJA4	MARCKSL1	CYP1B1	GADD45A			OAS2	PAPSS1	PRUNE2	PDK4
SGMS2	IFIT2	TGIF1	MAP2K3			SP100	CTSZ	PLEKHB1	APOC2
SPRY2	ID1	WARS	GAP43			STAT2	CREG1	AQP1	AIF1
ANXA1	SCX	SPTY2D1	THBS1			SAMD9L	RAB31	AGT	TREM2
TIPARP	CCNL1	SESN2	ADAMTS1			SP110	BRI3	DPP6	OLR1
STMN4	RASD1	CCL3	FOSL1			CD14	BCAP31	GPM6B	ARHGDIB
FHDC1	HIST4H4	AHR	CTNNAL1			GRASP	TWF2	SCD	SORL1
KLF10	SHBG	NEMP1	IGFBP3				PRKACA	DCLK2	A2M
ING2	CRISPLD2	RLF	GEM				GM2A	GASK1A	ARRB2
CADPS	ZNF703	TIMP1	RND3				CTNND1	SLC14A1	RIN2
SLC30A1	MAFA	SLC3A2	ITPKC				CTSA	ELN	RNASET2
MICALL2	CATSPERG	XBP1	CCL2				ATP5F1A	RHOB	ADORA3
WWTR1	TMEM238	SEC24A	DUSP14				POLR2G	SPPL2B	TSC22D3
GPAT3	VASN	IL4I1	KDM6B				AP2M1	APLP1	ALOX5AP
	TMEM223	CCR7	CLCF1				CDC42SE2	NAT8L	VSIG4
	FOXJ1	OCIAD2	RRAD				TMBIM1	USP54	SLCO2B1
	PLA2G4C	NFKB1	DDIT3				SWAP70	PTGDS	ST6GAL1
	PERM1	FAS	HMGCS1				SRI	PON2	PIK3R1
	RSRP1	GPR84	TMEM158				HADHA	MT1X	PLXDC2
	HIST1H3H	MB21D2	EGR3				PDHB	ATP13A4	MS4A6A
	STC2	FNDC3B	HES4				TM9SF3	APOD	CNPY3
	MT-ND2	SPHK1	ENC1				IARS2	PTPRS	SIGLEC8
	CBR3	MFSD2A	ACTN2				SNX1	LIMCH1	PADI2
	CRACR2B	MYO1G	ARID5B				SEC14L1	LGI1	APBB1IP
	ABTB2	LILRB2	SCG2				ANXA11	ITPKB	VSIR
	HIST1H2BH	LILRA5	ATF3				EIF4EBP2	CERCAM	CD37
	LRAT	RIPK2	MID1				GLB1	MAPK8IP1	RGS10
	CDKN2AIP	EMILIN2	HSPH1				DCTN2	PLXNB1	ABR
	PPP1R3C	NOP2	PLK2				ADI1	ATP1B2	PALD1
	GAST	ARF4	SPSB1				NDUFA5	QDPR	CTDSP1
	IL11	LGALS3	SEMA4A				ADH5	AK1	FYB1
	PCDH8	YWHAG	ANXA2				OSTF1	MOBP	ITGB2
	PPP1R27	CD14	NAMPT				WIPI2	TCP11L2	APOC1
	HIST1H1A	MTHFD2	FOSL2				CIAO2A	CRIP2	IL13RA1
	HIST2H2BE	CYLD	NFIL3				SCARB2	CRB2	MXD4
	MUC12	S100A11	HEXIM1				NDUFS2	ERMN	CD69
	HIST1H3G	CD48	CCNYL1				OGFRL1	FIGN	EVL
	CDKN1C	BCL2A1	CAV1				GNG10	SIRT2	LPAR6
	CDH16	SAT1	STK40				GDE1	PRRT2	GLDN
	DAND5	WDR43	CSKMT				UQCRC1	CORO2B	CELF2
	SLC10A6	CCL5	SOCS3				TAOK3	PAQR6	ALOX5
	CHAC1	NABP1	CD44				NCK2	KCNMB4	OLFML3
	SOX3	DCBLD2	RCAN1				STX7	ID3	MIS18BP1
	COX6B2	SOCS2	TUBA1C				APEX1	LAMB2	CYFIP1
	PLK3	TNFRSF10B	IL6				GNS	VCAN	CSF2RA
	TMEM88	NFKBIA	UAP1				AAMP	B9D1	FCGBP
	SLFN11	TMEM38B	SERTAD1				DNAJC5	PTOV1	FPR1
	EGLN3	GNL2	CREB5				RAB12	SYNM	TBC1D14
	CITED1	SLC19A2	HBEGF				ESD	TMEM231	HTRA1
	WRAP53	IFI30	SLC20A1				ARHGAP35	C1orf198	FKBP5
	HIST3H2BB	EIF1	SOD2				NAA20	ITPK1	DENND3
		LOX	FGFR1				EEF1G	PHYHD1	PTPRA
		PPP1R15B	VGF				BMP2K	AGFG2	TM6SF1
		EIF1B	BAG3				BTF3L4	PPP1R12B	TGFBR1
		GRPEL1	NRP2				SELENOH	ANK2	ARHGEF6
		RSRC2	LRATD1				TOP2B	TSPOAP1	MAN1C1
		TAP1	ZBTB21				ATRX	PAGR1	MYO10
		TNFAIP3	HAS2				VAT1	ATP2B2	FGL2
		MAFG	RGMB				COX7A2L	SYTL4	LY86
		YARS	SQSTM1				METTL9	PSRC1	RNF130
		VIM	GCLM				CDIPT	NFASC	UBA7
		GNL3	HSPA5				PKN1	PPP2R2B	MGAT4A
		MMP14	FBXO30				MERTK	LFNG	OLIG2
		TAF1D	RELB				CIB1	SEPTIN4	TK2
		SLC38A1	CRY1				NDUFC2	B3GAT1	TGFBR2
		DYSF	NOCT				PEPD	NOVA2	GAA
		ATG101	S100A10				ERLEC1	IFT172	AP1B1
		ST3GAL1	THSD8				YWHAH	CEND1	NOTCH1
		P3H2	BTG3				DECR1	CFAP126	SLC44A2
		EIF4E	SLC25A44				CMIP	EXOC4	EVI2B
		GABPB1	LBH				TMEM9B	PPP1R14A	PLD4
		CHD1	CXCL2				PSAP	KIAA1755	ADA2
		OSER1	EIF2AK3				HEXA	COL4A5	LRP1
		PFDN2	KPNA2				TTYH3	FOSB	APMAP
		PLA2G7	PMAIP1				PCBP2	ECHDC2	PLCB2
		ZSWIM4	DNAJB1				MAP3K1	MRNIP	DUSP1
		CD276	TNC				RAP1A	ECM2	APCDD1
		HSP90AB1	EHD1				STK38L	TAX1BP3	CRTAP
		COQ10B	FAM71A				RNPEPL1	MAPK10	CSF3R
		GPN1	DUSP5				SLC30A9	CNDP1	CTDSP2
		PDPN	ARL4D				SCAMP4	CLDN11	CKLF
		DDX21	PPP1R15A				TGOLN2	COL16A1	ZNF362
		TNFRSF1B	CBX4				AKR1A1	DCLK1	CLSTN1
		THAP2	GPRC5A				TMEM248	CADM2	EPB41L2
		MSANTD3	TSC22D2				UNC50	SEMA3B	SLC2A5
		METRNL	RYBP				SLC15A4	FUT9	ADAM28
		EBI3	IFRD1				MAPKAPK3	TCTN1	DOCK4
		DNTTIP2	GADD45B				OCIAD1	MAP7	NUMA1
		DDX60L	YBX3				FAM49B	CAPN3	USP2
		OAS3	MPDU1				SAT2	LDOC1	TMEM119
		FTL	RAB39A				PSME1	TTLL7	PDCD4
		ZNFX1	GJC1				RTF2	MMP28	CD300A
		LCP1	DEDD2				PSMB4	KCNN3	DNASE2
		LIMK2	THOC6				LSM4	FMN2	KLF2
		DRAP1	ERF				LAMP2	MBOAT2	INPP5D
		SMC5	EFNB2				EXOC3	CRB1	BMPR2
		TNFAIP2	HSPA6				CCNI	PFKFB2	TNRC18
		TNIP1	LAMC1				NDUFA2	RHOBTB3	LIPA
		TMSB10	BIRC3				ELOVL1	SORBS1	NPC2
		FAM126A	INTS6				C9orf78	ASTN2	CREBL2
		NXT1	CCN2				CBFB	AHNAK	RASSF4
		ANXA5	VAMP1				ATP6V0D1	TPD52	SKI
		TAGLN2	SOCS1				IKZF1	ROM1	NLRP3
		PPP1R18	PEG10				SLC25A11	STK39	GRAMD1B
		ELL2	SLC2A1				PICALM	RIDA	YPEL3
		NOP58	CCN1				CAB39	LRTOMT	PSAT1
		IFT57	IRF1				CBX3	LENG8	LPCAT2
		CREM	TPST1				DRAM2	RTKN	BIN1
		IFI16	CXCL8				DBNL	RND2	KLF15
		ODC1	BMP2				HIGD2A	IFT80	ANOS1
		CCDC85B	DNAJA1				TMEM128	TSPAN7	SMOC1
		LRRC59	NR4A3				APEH	SOX21	FAM181B
		SRGN	PIM3				NAGK	ANO8	ANAPC16
		CD163	PTX3				RASA1	TMTC2	FLOT2
		CAVIN1	ZBTB11				PSMC5	KCNE5	SIGLEC10
		EZH2	S100A6				IDH3B	NELL2	EVI2A
		SOAT1	RDH10				ATP6V0B	MTSS2	HIST1H1D
		PRPF4	NNMT				HP1BP3	ATP8A1	CPVL
		RAB21	MSX1				PLEKHA2	PCDH9	PTPRG
		PARP14	UGDH				TUFM	NKD1	PREX1
		DUSP4	ERRFI1				APH1B	PCDHB10	MINK1
		MREG	DYRK3				SSR3	SEMA4D	DHRS9
		GTPBP4	EN2				OAZ2	THBS4	FCGRT
		IFITM3	RGS16				KIF2A	RHPN1	CD81
		C1S	NFKB2				CERS2	TOM1L2	BTBD2
		PDE4B	CKS2				ZBTB4	UBXN10	USP22
		SQOR	GLIS3				TSNAX	KCNB1	CYBC1
		KYNU	AEN				HNRNPUL1	TENM4	CLEC7A
		HIVEP2	SLC5A3				KRTCAP2	RHBDL3	MARCH1
		PILRA	NXF1				NDST1	MT1E	IDH1
		ACSL1					COMMD7	SULT1C4	ATF7IP
		UBAP1					NUCKS1	TPPP	HIST1H1E
		USP38					KDM1A	SCARA3	VPS26B
		PELI1					ZCRB1	GPD1	IRF2BPL
		TMED5					VKORC1	PLEKHH1	SCP2
		PPP2CA					VAMP3	EDIL3	SALL1
		LYAR					TMCO1	MYO18A	SYNDIG1
		MAP3K4					H2AFY	GNAZ	LDLRAD4
		BASP1					DOCK2	KIAA1958	CIITA
		ADORA2A					DCTD	NES	LPIN2
		TOMM34					GSDME	APP	GAL3ST4
		ATP6V1B2					STARD7	NKX6-2	TRAPPC12
		CEBPZ					HEXB	POU3F2	PIK3IP1
		ZBTB2					LRPAP1	GSG1L	CEBPA
		IRAK2					ERGIC3	UNC5C	APPL2
		MANF					RCN2	PTPRD	MAP3K8
		BIRC2					TMEM147	ZNF704	METTL7A
		PLSCR1					COPS7A	GALNT15	RERE
		KLHL15					IAH1	MID1IP1	CSGALNACT1
		TUBB4B					DAZAP2	KIF3A	CNTN1
		PARP12					BSCL2	COBL	RXRA
		MEX3C					RAB8A	KLHL32	IDH2
		RRAS2					DHX40	STOX2	NCOR2
		SLC43A3					LASP1	DPH6	ZER1
		PSMD12					CD86	TTC14	MEF2C
		NFKBIB					GNB2	MEOX2	RFTN2
		NOP56					UBE2J1	LRBA	BCR
		PEAK1					UBL7	CAPS	RGMA
		NRP1					COX4I1	AEBP1	SPCS1
		DAPK3					ACADM	TCTEX1D2	DHRS3
		NLN					MSR1	TTLL3	UBTF
		PKM					UQCRB	ITPR2	RNASE6
		PPP2R2A					DDX1	ALAD	SIRPA
		SDCBP					ATP5PD	MYRF	GSN
		NAB2					SPAST	PIFO	ADCK2
		HMOX1					ANXA4	DNALI1	B4GAT1
		STX3					SNRNP200	UGT8	BTG2
		NECTIN2					ECHS1	GAB1	MMP2
		ADGRE1					CHURC1	DEPTOR	SCIN
		NEU1					DYNLRB1	SCRN2	CTNND2
		HBP1					VPS13C	BGN	SEMA5A
		RCC1					MAPK1	FBXO32	ALDH3A2
		HSPA13					ATG13	SLIT1	RPA1
		C16orf72					TSN	SH3GLB2	MSTN
		UHRF1BP1L					CHMP3	TMEM107	TTC7A
		BRIX1					MTDH	SRPX	WIPF3
		S1PR3					TPP1	PIRT	ZNF521
		BYSL					AASDHPPT	NSMF	ARNT2
		FERMT3					SEC11A	ABCA3	NAV3
		SERTAD2					PNKD	C20orf96	PRMT2
		OAS2					SLC35B2	MYH10	OLIG1
		RBM15B					ATIC	ARHGAP23	ITM2B
		DNAJB9					STEAP3	CFH	HVCN1
		ARNTL2					SPPL3	KIF21B	DHRS7
		RUNX1					MSN	DAPK1	SERPINB6
		EAF1					CCND3	PCDHGA9	BMP7
		GARS					ERGIC1	CCS	SPTLC2
		SSTR2					RETREG2	TMEM163	KCNJ16
		UBE2D3					PDIA3	SOX8	CDK5RAP3
		CHST11					SLC35F6	PLPPR4	ZNF106
		TNIP3					KIF21A	HMBOX1
		DKK1					LDB1	FASTK
		CDV3					SPIRE1	NAA38
		RAB11FIP5					SEPTIN2	SPARC
		GBP2					TLR1	ENDOD1
		TWISTNB					FAM120A	ABHD14A
		CHMP4B					MAP2K2	HES6
		H2AFZ					GRB2	SMARCD3
		MX2					SURF1	CEP78
		IFIH1					PLXNB2	DOCK5
		RSL1D1					COA3	CTTNBP2
		PPIF					TSPAN3	SYNE2
		CD274					POFUT1	FGF1
		CDKN1A					TMED10	CLIP2
		MIDN					CWC15	SREBF1
		NIFK					ZYG11B	MT1F
		TDP2					IPO9	TMEM38A
		BLZF1					SLC41A3	CALD1
		ACOT9					RETREG3	NRBP2
		EMG1					DSTN	ZNF862
		RNF144B					RILPL2	CSRP2
		DCUN1D3					DYNC1I2	ZNF337
		YRDC					ZNF385A	WNK2
		TRIO					GANAB	SRSF5
		CHTOP					TRAPPC3	PPP1R9A
		HCK					ABCG1	ST6GALNAC3
		KDM2A					PTGS1	P4HTM
		RNF114					DNM2	CNPY4
		CAV2					MCRS1	BCAS3
		ACSL4					COX5B	SLC22A15
		SIRT1					WDR61	CST3
		ZNF335					GOLPH3	PDZD4
		ITPRIP					NDUFAF3	PRELP
		BCL3					UBE2E3	ALDH4A1
		ZNF217					UBA3	PCSK1N
		ZPR1					NINJ1	GNB5
		PTRH2					ZADH2	TIMP4
		TNFAIP8					ATP6V0E1	ENPP2
		CGAS					TRAPPC1	ARL2
		DDX58					STMP1	SEMA6D
		ADA					PPM1G
							WNT5A
							CUEDC2
							VHL
							SH3KBP1
							ZNF148
							CANX
							TRIM8
							GNB1
							PIGX
							KIAA0100
							PSMF1
							DARS
							ITGB8
							APOE
							KIAA0930
							STOML2
							ARHGEF12
							IK
							UBA52
							NDUFB1
							HMGN1
							OXR1
							ARF5
							RANBP3
							UQCR10
							VPS28
							FUBP3
							TSR3
							CSNK1E
							SNX30
							GRAMD4
							PTPA
							BTBD1
							CYB5R3
							ORMDL1
							COMMD4
							CNPY2
							MAT2B
							ZNF609
							TMX1
							FIBP
							RPN2
							YIPF3
							GID8
							PHF6
							AKT1
							BROX
							CCDC50
							TRAM1
							FNTA
							TCEAL8
							TMEM127
							PNPO
							GPS1
							DNAJC10
							NAP1L4
							DCK
							LSM6
							TCAF1
							MCCC2
							FCHSD2
							FAM20C
							PSMG2
							PRDX1
							ATP5MC3
							PCM1
							STT3B
							STAG2
							BRD7
							STAB1
							FEZ2
							CMTM6
							ATP5PB
							GET3
							APRT
							ZNF664
							RAB1B
							PPP1CA
							RHOT1
							TMEM59
							PIN1
							RIC8A
							LNPK
							VDAC3
							RGS19
							RAB34
							CUL4B
							SECISBP2L
							CCNY
							TMED7
							BMI1
							ATP6V1A
							RAC1
							ORMDL3
							RALBP1
							PMPCB
							LTA4H
							TRAK1
							URI1
							PPP1R7
							TXNL4A
							LAGE3
							CORO7
							SEMA4C
							SFMBT2
							CPNE1
							CLNS1A
							UQCRC2
							RHOC
							SNX3
							NNT
							SMIM30
							BABAM1
							GYS1
							SNAP23
							PDCD6
							MOB3A
							GRINA
							GRK2
							NDE1
							SKIL
							MLEC
							ATF6B
							MBTPS1
							CCNH
							AGPAT3
							GIT2
							PPCS
							LITAF
							STX6
							PUM2
							NAE1
							COMMD6
							COQ9
							MICOS10
							GBA
							C2orf68
							HNRNPUL2
							PDHA1
							TACC1
							DAP
							RNF167
							FAM234A
							COPA
							PYCR2
							ELAVL1
							CCNDBP1
							AKIP1
							PPP1R9B
							CKAP5
							ADAM10
							BSDC1
							TMC6
							FMNL2
							MEF2A
							LSM8
							PIGT
							NCOA4
							COG2
							NUDT21
							PAFAH1B1
							MGAT5
							NSL1
							CLPX
							PITPNA
							LMAN2
							NCOA1
							STRBP
							ZNF580
							CARHSP1
							VPS4A
							ROCK1
							PAFAH1B2
							SEC62
							HS6ST1
							APLP2
							NDUFB4
							DEGS1
							SH3BGRL3
							UBXN2B
							FAM3C
							PARN
							STAU2
							PRKD3
							UCP2
							ZDHHC4
							BNIP2
							C9orf16
							MMD
							AZIN1
							MTFR1L
							IL18
							AP2A2
							GPI
							IFT46
							PTTG1IP
							OSGIN2
							PLBD2
							WDR26
							ECI1
							MAGEF1
							PTPRJ
							KLHL24
							TRAPPC5
							DCAF12
							TALDO1
							RHOG
							YWHAB
							NDUFA8
							COX6C
							HAGH
							RAB14
							YIPF4
							LAMTOR2
							CNPPD1
							CDC123
							AP3S2
							STXBP3
							PNPLA6
							ARID1A
							TJP1
							CMPK1
							ANAPC11
							UBL3
							TAOK1
							COX11
							IFNGR2
							TTC37
							EIF3L
							POGK
							HPS3
							SERINC1
							HDGFL2
							GLIPR2
							RAB5C
							RNASEK
							SEC22C
							PRKAR1A
							CAPNS1
							ZYX
							WDR82
							BECN1
							TMEM68
							MAN1A1
							ZFHX3
							NDUFA4
							GSDMD
							ABCC4
							WASHC5
							SUCLG1
							COTL1
							LANCL2
							COPG2
							RHOA
							TIMM8B
							RHBDD2
							PEX2
							CHCHD10
							SEC11C
							MARCH6
							MPC2
							SORBS3
							RAB5B
							DENND4C
							MAN1A2
							CLCC1
							DTD1
							PAFAH1B3
							NAPA
							CRIPT
							RACK1
							FBXO25
							BST2
							SCRN3
							THOC7
							NSF
							RCC2
							KTN1
							NPRL3
							G6PC3
							TMEM184B
							SERINC3
							FCGR1A
							IMMT
							TXN2
							FARP1
							DDAH1
							SSRP1
							RAB2A
							GLG1
							PGM1
							ITCH
							TMEM256
							SLC38A10
							TMEM47
							NPEPPS
							OPA1
							PNISR
							MEAF6
							TMEM220
							NOP53
							AOAH
							NDUFA11
							DLD
							NHSL1
							LRP3
							GPR107
							PDXK
							SNX4
							VMA21
							PRKCSH
							CTNNBIP1
							COPE
							ARHGEF40
							ACTR1A
							RABAC1
							MKNK1
							UBA5
							HIBADH
							NDUFS1
							ACBD6
							SEL1L
							IKBKB
							TMEM179B
							PI4KA
							DISC1
							GTF2I
							GALNT11
							POLDIP2
							NLGN1
							GPT2
							RNF38
							CDK4
							CLN8
							RRAGA
							RSRC1
							GOT2
							PPP3R1
							DCTN3
							MAN2B2
							ZMYM2
							KDM3B
							TNFRSF1A
							SLC25A46
							MBD6
							P2RY13
							VPS13D
							PAK2
							TMEM141
							RABL6
							METTL5
							C16orf58
							ARHGAP12
							TAB2
							JDP2
							WAS
							NTPCR
							RAP2A
							NR2C2
							TMEM176B
							USP33
							DPP8
							CLTA
							POLI
							PLEC
							DPY30
							MLF2
							DNASE1L1
							LRRK2
							GCLC
							ITPRID2
							NEIL2
							DYM
							UBXN4
							KDM2B
							AKT3
							RBM3
							HGSNAT
							GALC
							EHMT2
							AFG3L2
							SGK3
							TPR
							STIM2
							ACAP2
							NDUFV2
							GSK3B
							NLGN4X
							COX7C
							SPCS3
							NISCH
							PRPF31
							UBE2R2
							TNRC6B
							SSR1
							M6PR
							PRPF19
							SMIM19
							KRCC1
							NDUFA3
							METTL23
							GSR
							NUP133
							BRI3BP
							ZSWIM7
							GIT1
							CUTA
							GSTP1
							UBLCP1
							SRP9
							NDUFA10
							SUSD6
							PLOD1
							MAF1
							ARHGAP15
							IPO13
							SS18
							FOPNL
							PHF14
							NDUFAB1
							RRM1
							CIAO1
							CNTFR
							ASB8
							CCDC80
							ACTR2
							CCP110
							YIF1A
							COX16
							LARP7
							COMT
							TM2D3
							MSL1
							PPA2
							ZBED1
							IGSF6
							RO60
							ARHGAP24
							FAM53B
							CDC42SE1
							UGGT1
							TCEAL3
							GDI2
							LIMK1
							MSH2
							CEP170
							RCBTB2
							ARPC1A
