## Supplementary Table 6 for "Region-specific human brain organoids reveal synaptic and cell state drivers of glioblastoma invasion"

### Sheet: Sheet1
Supplementary Table 6: Unique and shared DEGs when examining host organoid cells connected to GBM vs. host organoid cells unconnected to GBM in dorsal forebrain and spinal cord
Uniquely upreg in host cells connected to GBM in dorsal forebrain	Uniquely upreg in host cells connected to GBM in spinal cord	Shared genes upreg in host cells in both regions connected to GBM			Uniquely downreg in host cells connected to GBM in dorsal forebrain	Uniquely downreg in host cells connected to GBM in spinal cord	Shared genes downreg in host cells in both regions connected to GBM
RELN	PPP2R2B	EGFP-PLASMID			AL589740.1	PAX2	NRXN3
LINGO2	MT-CO3	GABRB1			FOXP2	PAX8	GAD2
SAMD3	HSPD1	NEBL			ZNF385D	CACNA2D3	GAD1
TENM1	MT-ATP6	DYNLL1			EPHA5	BCL11B	DACH1
GABRA2	MT-ND3	CLSTN2			NETO2	ZFHX4	BCL11A
NEFL	CD99	SCG2			PID1	HOXB3	EPHA4
AGBL4	MT-CO2	HSPH1			TFAP2A	AC021504.1	TOX
DSCAM	NME2	GABRG3			EBF3	AC004158.1	RUNX1T1
SLC17A6	PRDX1	FSTL4			SKOR2	FIGN	LINC00461
DAB1	VIM	CLU			TMTC2	SLC6A5	NR2F2-AS1
ABLIM1	RGS6	NEAT1			KLHL1	DMD	GREB1L
OPCML	EEF1B2	CNTN1			GFRA1	ZFHX4-AS1	VAV3
SGCZ	TUBA1B	SCN9A			NPAS3	ADARB2	THSD7A
DLGAP2	S100A10	VAT1L			KCNQ3	IGF1R	ZNF536
PCSK2	IGFBP5	RAB3B			FOXP1	LINC01456	CHD7
MAB21L1	MT-ND4	CALY			C1orf61	PDK1	NR2F2
KCNC2	CUTA	HSPA4L			NFIB	SETBP1	ZSWIM6
EFNA5	METRN	DYNLL2			VCAN	ROBO2	LINC01414
AUXG01000058.1	PFN1	STXBP5-AS1			UNC5C	AL033504.1	CDK14
NCAM2	MT-CO1	AHI1			CHST11	AC079160.1	FRMD4B
DYNC1I1	NENF	MIR137HG			NKAIN3	MYT1L	FGF13
ADCY2	FTL	PCSK1			RND3	SAMD5	LINC01122
CSMD1	RPL12	PEG10			CASC15	YEATS2	GRIK3
RFTN1	ANXA5	CDH18			CA8	ADGRL3	SYNE2
FAT1	SNCG	HSPB1			HS6ST3	PTPRN2	NR2F1-AS1
PPP2R2C	HSPE1	KCNIP4			RAPGEF5	DSCAML1	AUTS2
DNM3	RPL31	TNR			PBX3	LAMP5	MIR124-2HG
TANC2	NFIA	CD63			PHF21B	DOCK4	PPM1L
TBR1	SOD1	GRIK1			HIST1H1B	POU3F3	MIAT
PCDH11Y	PRDX5	TMOD2			RBFOX1	PAK5	BCOR
KIRREL3	UNC5D	DGKB			ST18	CTNNA2	AFF2
GALNTL6	LRP1B	B2M			LHX1	RAB3C	TET2
ASIC2	DBI	CA10			EBF1	TCF12
GRM7	RPL27	HLA-A			CBLB	PTPRD
DPYD	RPS18	STK32A			ZFPM2	TCF4
CDH11	SNRPD2	DNAH14			UNC5D	ATRNL1
SNTG1	DLC1	SYT4			POU3F2	ZFHX3
GRM1	GUK1	MT-ND5			DNER	KDM3A
SLIT1	GNG5	PTN			LHX1-DT	GOLGA8A
SPATS2L	APOE	GPX4			SH3RF1	PLCH1
GNAL	RPL36	ARPP21			SERTAD4	WSB1
CDH8	EIF3K	VGF			ESRRB	PFKFB3
SGCD	RPS7	MT-ND1			CNTN4	AC104041.1
ENC1	COX6B1	HLA-B			LRRC3B	ZNF462
TSHZ2	HSP90AA1	HSPA8			ZC3H12C	SORBS2
PTPRD	SELENOW	CALD1			EBF2	TET1
CACNA1D	RPL36A	MT-CYB			AFF3	MEIS2
GAS7	RPL35	SPARC			ADRA1A	FMN2
CNTNAP5	MZT2B	VEGFB			RBMS3	RMST
NDST4	CDK2AP1	HSP90AB1			DCLK2	LINC01619
CADM2	SLC3A2	MT-ND2			EPHA7	CDH4
ZFHX3	PPDPF	FSTL5			CHMP2B	DDIT4
INPP4B	RPL39	HSPA1A			IGF2BP3	KALRN
MGAT4C	NDUFB2	NES			TOX3	DOK6
THSD7B	PARK7	LGALS1			ZNF423	PPP2R3A
NALCN	COX6A1	MT-ND4L			PARD3B	RERE
GRM8	RPS10	IFITM3			CCND2	KIAA1324L
ZNF521	CALB2	SQSTM1			LDLRAD4	PTCH1
KLHL29	RPLP1	S100A6			NHLH1	ZMYM2
DANT2	BRI3	ANXA2			HMGA2	PAX8-AS1
AC073114.1	SH3BGRL3	GSTP1			RORA	PDE9A
BRINP1	ANP32B	MDK			LYPD1	MSI2
FGF14	NDUFA13	PRDX6			SLIT2	SSBP3
NHS	COX5B	RPS27L			SPOCK3	POU2F1
DLG2	ATP5MF				SFRP1	DBN1
SHISA6	GADD45GIP1				ADGRB3	CCDC144NL-AS1
NEFM	GNB4				AC069277.1	MYT1
IQCJ-SCHIP1	RPS19				HMGCS1	UNC79
SCN2A	RPL29				ADCY1	NAV2
FGF12	SERF2				HIST1H1C	RANBP17
SIPA1L2	HS3ST5				HIST2H2AC	LCOR
ST8SIA3	CREB5				HECW1	AKAP6
SORCS3	EZR				FDFT1	AC009315.1
CHD5	COX4I1				NEUROD6	SECISBP2
ATP2B1	KCTD8				GPC5	KDM5B
CPNE4	RPL27A				KCTD1	MAGI3
KHDRBS3	RABAC1				ST6GALNAC3	DCC
CXXC5	RPS21				KCNN2	USP9Y
NTRK2	SLC5A7				AC099792.1	P4HA1
FAM155A	SNX3				FOXP4	PLEKHA6
ONECUT1	SHC3				SOX4	ZSWIM5
IGSF21	CST3				AC109466.1	HK2
CDKN1A	EEF1D				MN1	ZMIZ1
CHGB	RAB13				CSAD	TOP2B
SAMD5	ELOB				AP001347.1
RSPO3	HLA-C				NR2F1
FAT3	RPS14				NELL2
ATXN1	RPS15				HNRNPA1
DLK1	CD81				NEUROG2
DTNA	RPS2				EPHA5-AS1
CAST	NME4				CCNT2-AS1
LHX9	UBA52				NFIA-AS2
EMX2OS	CHRM3				KCNH8
SARAF	SFMBT2				ROBO3
SLC5A3	RPL41				SVIL
ONECUT2	UBB				NHSL1
MYO16	UQCRQ				SREBF2
AIG1	RPL28				TMSB15A
SOX6	RPL26				CDON
CCDC85A	HMGB2				TENM2
ZBTB38	AURKAIP1				SEMA3D
DKK3	CCND2				ARHGAP21
NRN1	C12orf57				SCD
OLFM1	TAGLN2				PTMA
APLP2					HIST1H3D
ATP8A2					AFDN
GRIK4					ANTXR1
PCDH11X					SEMA5B
PLCL1					CTBP2
PCDH7					PTGER3
EMX2					PHLPP1
PCDH17					FLRT2
DENND1B					FGD6
ALCAM					SRRM4
SPOCK2					RDX
HDAC9					MAP4K4
LINC02609					FAM189A1
PCDH10
AL033504.1
LINC01515
SEMA3A
FRY
SYNE1
SLC8A1
SLC4A10
ITM2B
PCLO
NRP1
EPB41L3
NCALD
ELMO1
ARHGAP26
VSNL1
NRG2
MYRIP
MEST
SEMA6A
NRP2
UNC80
SASH1
PATJ
CPE
CEP126
ASTN2
VWC2
NEO1
DMD
ERBB4
PLPPR1
NLGN4X
LPP
SLC24A3
PRICKLE2
NRG3
RCAN2
RETREG1
HOOK1
ANO5
PACRG
FNDC3B
SDK1
KLHL4
GNAI1
KCNIP1
OCIAD2
RGS7BP
TRHDE
FIRRE
GOLGB1
PLXDC2
BTBD3
TRPM3
CNTN3
BAALC
BARHL2
ARMCX3
RNF152
TP73
RCAN3
SEMA5A
COL6A1
TMX4
CHORDC1
NDRG4
SCN3B
TUSC3
ARFGEF3
ARID5B
PRR16
AEBP2
BTBD8
EPHA6
SVEP1
RMST
NORAD
PRUNE2
DLGAP1
VPS13C
SPTBN1
PTCHD4
SOX2-OT
DUSP6
MCF2L2
SCOC
CACNB2
DNAJB1
PCCA
SESN3
CANX
RAPGEF6
PLD3
INSYN2A
LY6H
ARL6IP5
PEX5L
DSEL
TMEM200A
SERINC1
JUN
SEMA3E
RAB6B
RGS16
PSAP
BRINP3
MPPED2
MAP9
CDC14B
ZDBF2
CDH10
TMEM30A
PLK2
RPH3A
PIK3R1
AL353138.1
EPS15
PTPRN
AC092957.1
SLC35F4
LINC02334
STK33
TAFA2
MTCH1
LDHA
ANKRD55
CCDC30
CFAP221
FXYD7
OLFM3
NELL1
PREPL
RHBDD2
RIPOR2
CPLANE1
KSR2
APP
MAP7
CNGB1
CTNNA1
SPRY4-AS1
LRRTM4
ANKRD30BL
NTNG1
MINDY2
GABRB2
TSPYL4
ANKRD6
SH3GL2
AC006148.1
REEP5
ETV1
PRKACB
SHTN1
GABBR2
GABRG2
OPTN
ZNF483
MBP
PVT1
PNMA2
HIVEP2
TIMP2
ZBTB7C
ICA1L
PTCHD1-AS
SDK2
MAP1LC3A
SMARCA1
DACH2
SPAG16
AL590550.1
OGFRL1
ST13
LYST
DUT
DNAJC6
GOLM1
RIMS2
LRRC4C
PARP8
KCNH5
CHSY3
PRTG
CCDC144NL-AS1
GFRA2
TPST1
ZFHX4-AS1
RAPGEF4
ATP6V1A
RNF11
PTPRT
DUSP4
LINC01138
GABRA3
DZIP3
PPARGC1B
TSPYL2
DST
PRNP
KIF5A
PPIL4
DNAJB6
CHST8
GRID1
GNAS
TLE4
FRRS1L
PJA2
SLCO3A1
RAB11FIP2
SYP
ATP11A
TLK2
ITSN2
ATP6V0C
CAMK2B
LMAN1
ARHGAP5
TUB
KDELR1
PRKAR1A
UST
DLG1
RUNDC3B
SLC22A15
TPM1
MXRA7
TMEM130
PALM2-AKAP2
MAST4
ARHGAP44
NDFIP1
TSHZ3
MECOM
