## Supplementary Table 5 for "Region-specific human brain organoids reveal synaptic and cell state drivers of glioblastoma invasion"

### Sheet: Sheet1
Supplementary Table 5: Unique and shared DEGs when direct from patient GBM cells are engrafted into immature and mature dorsal forebrain organoids vs. dissociated, parent tumor
Uniquely upreg in GBM cells engrafted in immature organoids	Uniquely upreg in GBM cells engrafted in mature organoids	Shared upreg in GBM cells engrafted into both ages			Uniquely downreg in GBM cells engrafted in immature organoids	Uniquely downreg in GBM cells engrafted in mature organoids	Shared downreg in GBM cells engrafted into both ages
RAB3B	IGFBP3	EGFP-PLASMID			PPP2R2B	CPE	APOE
CA8	KIRREL3	TOX			PDZD2	FBXO32	TIMP3
SNX25	TUBA1C	NRG1			DPP6	NRXN1	EGFR
LINC00609	CSMD1	NRXN3			EGR1	ID4	GFAP
GABRB1	PDGFRA	DLX6-AS1			JUN	NRCAM	S100B
ADAMTS19	COL1A2	AHRR			ITGB8	LTBP1	MT3
ST18	TOP2A	DCC			S100A10	CSPG5	RAMP1
FOXP2	CA12	PTPRD			WWTR1	DGKB	RGS6
PTBP3	NRP1	LEF1			PTCHD1-AS	PDLIM3	MT2A
GRID2	MAN1A1	FREM2			HIVEP3	TNC	AQP4
GRIK2	C7orf50	TUBB3			TRPM3	CTNNA2	PCDH9
FAT4	SLC44A2	MARCH1			IER2	GLUL	FKBP5
AHR	IGFBP5	DLX5			AF279873.3	CPEB4	SPP1
KIAA1211	PPDPF	TXNIP			PLCE1	BACH2	C1orf61
ARHGAP24	ICA1	GSE1			TENM4	TGFB2	GJA1
NKD1	TUBA1B	PLPPR5			SPRED2	LRRTM4	ZFP36
GALNT13	HMGN2	GLCCI1			FOSB	FMN2	CST3
TCF4	XPO1	FSCN1			PMP22	ARL4A	LIFR
PAX3	TUBB4B	ROBO1			LRP1	PHACTR1	ANXA1
XKR4	PDIA4	NEDD4L			ADAMTS6	PARD3B	TSC22D4
CYP51A1	MAD2L2	RND3			PHPT1	KANK1	CHI3L1
VIPR2	COL5A2	HDAC9			DENND2A	DPP10	ATP1A2
TNFRSF21	RAB27B	STMN2			NDUFAF8	ARHGEF4	GADD45B
KIF1A	PABPC1	PAK3			MT-ATP8	ELOVL5	KLF9
CTIF	GRIK1	KCNQ1OT1			TIMM13	DCLK2	SPARCL1
PLPPR4	SLC2A1	DCX			ITM2B	CAMK2N1	PDE4B
ARHGEF9	HUNK	ATP8A1			UBC	AEBP1	MAP3K5
AXIN2	GPCPD1	MLLT11			ANOS1	AKAP6	GRAMD2B
FRZB	DNAH11	MIAT			VIM	BAALC-AS1	SAMD4A
BASP1	ADAM12	IGF2BP3			PPIB	GABARAPL2	MT1E
G3BP2	ADAMTS9	ZNF804A			AC073050.1	AC087564.1	FABP7
NSG2	ACVR2A	PDP1			CHD9	ARHGAP31	LHFPL6
INSIG1	SLC2A4RG	GNAI1			OSMR	FEZ1	LAMA2
CCN3	ASPM	MYO1B			SGCE	CSTB	PREX2
EPB41	PID1	LINC02147			ANXA2	WWOX	ITPR2
ANKRD37	RGS12	STMN1			NDUFB7	NT5DC3	EMP1
TSPAN13	DIAPH3	PDE4D			STARD13	PRRX1	EDNRB
AL133304.3	ZNF138	KCNH7			UTRN	MRTFB	SCD5
CDCA7	PTEN	SOX11			MED12L	PROS1	ATP1B2
MYT1L	TPX2	ST8SIA5			NES	CACHD1	SORBS1
ELAVL4	KCNH1	MDK			FIS1	YAP1	DGKG
FXR1	SFRP1	TUBB			KCNQ5	SEMA6A	RYR3
ESYT2	ANO10	KIF5C			TNR	LSAMP	KCNIP1
CDKN1C	AP3B1	SOX4			ATP5F1E	SASH1	IGFBP7
DLGAP1	MCM7	PIK3R3			RBPMS	MAOB	SELENOP
PLEKHA8	RGS16	CCNG2			VMP1	LRP4	SEC61G
ZBTB18	PTPRO	CHD7			PRDX6	SLC6A1	RFX4
RNF150	RNASEH2B	MPP6			CDH10	HNMT	ATP13A4
ZNF292	TPM4	DYNC1I1			CHODL	LRMDA	PON2
TCF20	EML1	OXR1			SKIL	SYT17	SLC1A3
ATRNL1	MND1	OSBP2			UBL5	ADCYAP1R1	SCRG1
YWHAZ	NCAPG2	CD24			COPS9	TLE4	CLU
PCSK2	GULP1	CDK6			RBM3	SLC25A18	F3
PCDH7	SYNE2	DLL3			CIRBP	TAFA5	ZBTB16
TKT	STK39	MAP3K20			ACYP2	CDC42EP4	MT1M
CRB1	KPNA2	GPC2			UPF3A	MIR4300HG	FOXO1
STMN4	FAM20C	DPYD			FAM169A		DTNA
KMT5B	TWIST2	TTC3			GLIS3		BCAN
FUT9	LGALS3	IGFBPL1			SSPN		CRISPLD1
BMT2	ZNF730	LCORL			SELENOW		AGT
AC004485.1	MTHFD2	TOX3			AC245297.3		BAALC
TMSB15A	SMC4	FNBP1L			NTN1		NTRK2
LINC01170	KCNQ3	KDM5B			NDUFA2		KCNIP4
RNF165	PTTG1	GSDME			ATF3		ZFP36L2
SRRM3	HIST1H1E	MAP2			ADD3		METTL7A
PDZRN3	SLC22A23	EPHA5			KLHL4		LINC00472
CEP170	LMNB1	BTG1			FBXL7		SOCS2
FAM117B	EEF1G	ROBO2			UBL3		TNIK
FOXN3	NT5DC2	NXPH1			ETV6		TIMP1
ZNF286A	GNG2	GAD1			RHOJ		ALDH1L1
ZNF704	CBX1	PIAS2			DPF3		MAST4
PTPRN2	ANLN	KIAA1549			PCDH17		METRN
IFRD1	TMPO	RERE			SOCS3		NMB
PHIP	RPL31	TMEFF1			ARHGEF6		DLC1
GPR137C	CDC20	MARCKSL1			POSTN		FOS
CBX3	RANBP9	SYT1			ZFAND6		SLC1A2
ANKRD28	MKI67	INSM1			SEPTIN9		GATM
SLCO5A1	MEIS2	CERS6			NAMPT		HSPA1A
FDFT1	EFNA5	SLC2A13			AC064875.1		DBI
BZW2	CENPE	DRAXIN			LPL		MT1X
EPHA7	RAD51B	HDAC2			LRRTM3		SPATA6
AVL9	RPL17	KLHL7			PTPRZ1		OGFRL1
MAPT	EEF1A2	BCL11A			SPAG1		SLC4A4
SMARCC1	TMEM132B	ONECUT2			CFAP54		HOPX
NPTXR	UBE2C	AMPH			MT-ND6		NNMT
LMO4	PBK	CBFA2T2			NDUFA13		CEBPD
TAGLN3	GGH	SHTN1			CD81		KCND2
MIR137HG	MEG3	UCHL1			CASC4		GRIA1
KMT2A	IMPDH2	HMGB2			AKAP12		PACRG
DLX2	NUSAP1	FHOD3			DOCK10		XIST
GFPT1	AFF3	STAU2			DDT		JUNB
POU2F1	MIR924HG	NT5C3A			FBN1		ABCA1
PRKAG2	ARRDC3	TCAF1			LRGUK		PIK3R1
GORASP2	CXADR	LMO1			SFRP4		S100A16
CCNI	CEP128	DLX1			SLC24A3		DANT2
MSMO1	NRP2	BCL11B			AC007389.1		TENM2
KIF16B	HMGXB4	H1FX			EMP3		S100A13
APP	LDHA	PCLO			TMA7		SERPINA3
FTL	CDK5RAP2	PRKD3			HAS2		AL390755.1
CELF4	MCUB	PKIA			MICOS13		NFATC2
IVNS1ABP	ARHGEF2	AUTS2			WDR49		TTYH1
MVB12B	AC002454.1	KIAA1549L			NFKBIZ		OLIG1
EXOC3	RPL5	PGAP1			ARNT2		CA2
ADAM22	CALR	HIBADH			POLR2L		ADAMTSL4-AS1
MERTK	FAM49A	SSH2			PSRC1		ABLIM1
ANKMY2	ADM	NQO1			ZNF720		ARHGAP26
KIAA1324L	SSX2IP	P4HA1			S100A11		PCSK5
ARFGEF3	CCND2	LMO3			GADD45A		RPS27L
UBN2	ATAD5	CDK13			LINC01578		MLC1
LRP8	PARK7	RNF144A			GADD45GIP1		ARHGEF26
PDE5A	SMYD2	GAS2L3			PLSCR4		ERBB4
KLHDC10	FKBP4	GRB10			TRAPPC5		LDLRAD4
CDK19	CTSC	OLA1			ENOX1		TMOD1
ATF7IP	LIMA1	KIAA2026			AC012405.1		PITPNC1
TXNL1	IGF2R	DYM			SIPA1L2		HTRA1
ELF2	HIST1H1B	PTPRS			WASF3		B2M
DYNC1LI1	HMGB3	MEOX2			LGALS3BP		ACSS3
AGAP3	ADGRL2	ODC1			GLRX		RBP1
ID2	DLGAP5	CACNA1A			DPH6		TENT5A
AC004540.1	SLC43A2	KLC1			PUF60		NEDD9
ZKSCAN1	PPP2R5C	HNRNPH3			RPL22L1		NAV3
AC019117.2	CDC25B	PBX3			KRT10		ITGAV
CLVS2	H2AFZ	PPM1E			RNF180		ELL2
DSCAML1	SIPA1L3	LNPK			CHST9		RGMA
BCL7A	NUDT1	TSPAN5			NAV2		PDLIM5
HES6	BEST3	COX19			DDR1		NPAS3
SACS	APAF1	SLC25A13			GRAMD1C		ADCY2
KMT2E	HSP90B1	PDE3B			ACTN2		ASTN2
AL110292.1	E2F7	DBF4			YBX3		IRS2
SRPRA	CKAP4	EVL			ELMOD1		PMP2
NSD3	PARVB	CDKN1B			BST2		XKR6
EIF2AK1	SSH1	GAS5			ITGA7		AKAP13
FAM126A	PRAG1	NSD2			EYA4		MBNL2
SKAP2	SLC4A7	PHTF2			CCDC144A		S100A6
	SGO2	SLC25A29			TMEM232		KAZN
	SCFD2	OGA			GCSH		TMEM176B
	SERPINI1	KDM4B			RASSF8-AS1		AQP1
	TYMS	THSD7A			UQCRQ		CHL1
	AC008591.1	KDM4C			C1R		NEAT1
	CIT	NDRG1			RHPN2		MYBPC1
	SNHG32	KDM1A			TPM1		HIF1A
		AC018616.1			TRIM9		LINC00511
		SLC6A8			RUBCNL		CD99
		APOLD1			COX5B		BCL6
		KDELR2			CLDN10		ARAP2
		MAD1L1			EFTUD2		BMPR1B
		JPT1			ENC1		IL6ST
		MIR181A1HG			SEC11A		DMD
		CAV1			MYL12A		SEC14L1
		EZH2			ANXA5		ALDH7A1
		SUN1			AF117829.1		WLS
		CENPF			COBL		SPARC
		PAM			TMBIM4		DUSP1
		SMARCA4			COX6C		ACSBG1
		MEX3A			CHL1-AS2		EID1
		MIRLET7BHG			NDUFS7		CYTOR
		ENO2			COX7B		LRRC4C
		ANKRD50			CHURC1		PLPP3
		CCDC102B			AURKAIP1		IL1RAP
		VEGFA			XAF1		PPP1R9A
		BAZ1B			EPB41L2		CCDC80
		ZC2HC1A			MPC1		PLXDC2
		TNRC18			CSF1		RAB31
		ARL4C			OXTR		SCG5
		CALU			CNN3		CTNND2
		KCNJ2			LAP3		GRIK3
		YEATS2			RORB		HLA-C
		NIN			OSMR-AS1		TSPAN7
		NHSL1					SORL1
		GARS					AHCYL1
		EIF4B					NDRG2
		UBE2S					CREB5
		ATF5					PLSCR1
		MTERF1					CTNNA3
		H1F0					TLN2
		ASCL1					PHYHIPL
		EIF3F					CCN1
		CCDC136					BBOX1
		HSPA5					CACNB2
		FAM110B					CMYA5
		DLL1					NCAM2
		TRIM2					SOX6
		CYCS					GPM6B
		SEPTIN11					FGF1
		ANTXR2					HEPN1
		SNRPB2					HEPACAM
		SERPINH1					LINC00513
							IFITM3
							FIBIN
							NDUFS6
							SPRED1
							AC092691.1
							MARCH3
							MT-ND3
							STK17A
							LINC01138
							C21orf62
							RCAN1
							ATP5F1D
							ALK
							LRP1B
							NEBL
							RUNX1
							TANC1
							AC007402.1
							DDAH1
							KLF6
							UQCR11
							ITM2C
							AGBL4
							RHOB
							PCDH9-AS2
							MCC
							SOX9
							NCOR2
							ARGLU1
							AC114971.1
							NTRK3
							GNG7
							LMO2
							SLCO1C1
							MT-ATP6
							IGSF11
							KCNN3
							CRYAB
							SRP14
							SPATA13
							CDK2AP1
							ZSWIM6
							SGK1
							PLAAT3
							SDC3
							COL4A5
							CDH20
							GPR37L1
							CFH
							CDH11
							AC091078.1
							ACSL3
							HIVEP2
							LIX1
							HLA-A
							ESRRG
							ABCC3
							ARHGEF26-AS1
							ZMAT3
							SULF1
							PTPRE
							FAT3
							EVA1C
							ABAT
							LYPD1
							HLA-B
							SYNM
							TMEM176A
							IFI6
							SLC20A2
							USP54
							AC079385.1
							FGF2
							ZFP36L1
							LFNG
							ELOVL2
							PRKD1
							LONRF2
							KIAA1217
							PCDH10
							AC016831.7
							HEY1
							SERPING1
							FERMT2
							IKZF2
							RASSF4
							LMCD1-AS1
							P3H2
							RHOU
							TJP1
							SPON1
							VCL
							HRH1
							SERF2
							AC110023.1
							MATN2
							NCKAP5
							CD74
							LINC00844
							SERPINE2
							RNF19A
							LGR4
							SOD2
							LIMCH1
							RASD1
							HLA-DRA
							METTL7B
							ID3
							MAP7
							AL078604.4
							NAA38
							PTTG1IP
							PDLIM4
							ERBIN
							WIPF3
							NACC2
							MAPK10
							GABPB1-AS1
							AC093535.1
							HSPA1B
							LPAR1
							AQP4-AS1
							REXO2
							A2M
							TIMP4
							DNAH7
							ANKRD10
							P2RY1
							RORA
							MRPL36
							CYSTM1
							RAB34
							GAS7
							ANKFN1
							CACNB4
							DEPP1
							DISC1
							THBS2
							ITGB4
							FAM189A2
							MASP1
							OLFM2
							BBS2
							RPS19BP1
							MTUS1
							PER1
							LINC-PINT
							HNF4G
							KCNT2
							RAPGEF4
							MAP3K14
							TCIM
							LINC00299
							PLP1
							PRDX1
							FAM107A
							MT-ND1
							MGP
							ADGRV1
							HSPA2
							PRKCB
							SLC15A2
							XPR1
							RIDA
							AHCYL2
							SLC6A11
							ARHGAP18
							PDE8A
							SELENOM
							PLA2G5
							DEC1
							PALLD
							RAB4A
							AC022217.3
							CD63
							NUPR1
							NTM
							COL8A1
							MRPL20
							DOCK3
							ATP11A
							AMER2
							SHROOM3
							CRNDE
							CADM1
							TMEM108
							SORBS2
							RGS7
							CHPT1
