## Supplementary Table 4 for "Region-specific human brain organoids reveal synaptic and cell state drivers of glioblastoma invasion"

### Sheet: Sheet1
Supplementary Table 4: Unique and shared DEGs when GBM cell lines are plated in 2D in forebrain media or engrafted into 3D dorsal forebrain organoids vs. parent GBM cell line
Uniquely upreg in GBM cell lines plated in 2D in forebrain media	Uniquely upreg in GBM cell lines engrafted into dorsal forebrain organoids	Shared upreg genes across both conditions
ST8SIA2	FOSB	FAM107A
IGFN1	EGFR	EFEMP1
CPLX2	EGR1	NSG1
DACH2	GLCCI1	GDAP1L1
HMP19	DLL1	EPHB1
CHGB	EGR3	KCNN3
XKR4	DUSP10	AQP4
XKR7	NRXN1	DCX
C1orf95	MT-ATP6	CD24
LIX1	MT-ND5	SHD
VCAM1	MT-ND1	SLC43A2
SVOP	MT-ND3	GADD45G
NRSN1	HIST1H2BG	RUNDC3A
CPLX1	FOS	SNCAIP
LINC01094	MT-CO3	PAK3
LOC102467214	NR4A1	CELF3
SLC17A6	MT-CYB	VEPH1
MARCH4	DLL3	RND3
S1PR1	MT-ND2	CELF5
CLSTN2	MT-CO2	PIK3R3
CCDC177	KLF4	GDAP1
PRDM8	HES5	RIMS3
LOC101928135	MAPT	ELMO1
PAK7	DUSP1	ZNF703
FOXP2	CCN1	CRB1
ASXL3	ATP1A2	CSMD1
C16orf89	EGR2	SOX4
CDS1	IFRD1	LANCL2
COL5A3	CCNL1	ODC1
IGFBPL1	IER2	ZNF441
PDE2A	PHYHIPL	BLCAP
EPHA10	DDX5	ATP9A
OMG	ST7	LRIG1
KY	BTG2	DPYSL3
PCLO	MT-ND4	ELAVL4
SYT14	MT-ND6	ZC3H12C
NMNAT2	FNBP1L	PEG3
DTHD1	CCDC136	MAGEH1
DGKB	AUTS2	PBX1
PRDM16	JUNB	MAPK8IP1
FAM155B	PNRC1
DIRAS2	CA14
LRRIQ1	PCF11
RAB3C	CBFA2T2
CHRNB2	ARC
CCDC108	APC
FGF1	MFNG
MRO	GSE1
CTNNA2	PDCD4
FGD3	PAX6
VSTM2L	PCP4
DISP2	SPECC1
CASC10	ATF3
DLGAP3	NREP
SLCO1A2	SPAST
GOLGA7B	NETO1
TBC1D30	ZMAT1
NBAT1	TMEM106B
C2orf15	C16orf72
B3GALT2	NCAN
PRELP	ZNF608
SLC9A9	BTBD3
IQUB	KIF5C
LIMS2	CSPG5
LOC100129518	TSPYL1
LOC100507053	BAZ2B
MMP24	NFIA
CCDC96	ACAP3
LOC653513	ARID5B
EBF2	MT-ND4L
WWC1	KIF1A
TMEM130	CLASP2
FAM198B	LRRN1
UG0898H09	PIK3R1
PARD3B	MEX3A
SMIM10L2A	HNRNPDL
REEP1	L1CAM
RBM20	EIF5
SLC16A9	ANK2
LOC101929679	ADM5
SHISA9	DAAM1
PHACTR3	ATP1A3
SNX31	BOD1L1
ADH6	MARK3
SLCO5A1	STMN4
KCNH8	SPAG9
SORBS2	TTC3
OTUD7A	BEST3
CCDC64	TOX3
PDZRN3-AS1	RFTN2
NTM	ZNF254
PDZRN4	TMEM123
PRODH	ZNF117
RTN2	ATF5
LOC400940	BCAN
CAMSAP3	DLGAP4
TMEM196	PTGDS
CLVS1	NDRG2
TMEM63C	RHOB
RAP2C-AS1	BRAF
FAM167A	IQCN
SMIM18	WDR47
TTC9	SRGAP1
UNC5A	RBM39
FRMPD1	STOX2
RNF150	CCDC88C
LINC00599	AKIRIN1
NKAIN3	ADGRB3
SAMD15	SPG21
CABLES1	KAT8
SMIM10L2B	SMU1
DGCR5	SPIRE1
ZNF208	MAP4K5
BASP1	EIF1B
BSN	AKAP6
LRGUK	KIAA1549
KCNB1	HIST2H2BE
SMPD3	PDZRN3
DNAJC27-AS1	BCL7A
FAM110B	ARMCX3
DLG5-AS1	CHD4
DCLK1	NKAIN4
IPO5P1	ZBTB20
COL1A1	IFI44L
MAPK8IP2	USP22
ABAT	PTBP2
ABLIM2	SS18L1
ARX	ZNF711
FAM181A-AS1	SEMA6B
APCDD1	GZF1
LOC100128239	PRPSAP2
BMF	CCNL2
HHIPL1	RHBDL3
JPH3	MAGI1
KCNMB4	GEM
KIAA0087	UBE2H
ABCD2	SMARCA5
WDR11-AS1	PBRM1
NAP1L3	ACTR1A
LOC644554	GTF2I
WNK2	C7orf26
TUBB4A	SLC38A2
EFCAB10	ADNP
FAM218A	BTG1
ANKRD33B	TMEFF1
CASC2	ZNF644
ZCCHC18	EPC1
EFCAB6	FGD4
DOK5	FOXN2
SDSL	BCL7B
KLHL25	BRAP
OLFML2A	GCLC
SLC25A53	SRSF5
BBC3	CPEB4
KCNJ9	UBALD1
ZNF491	BCR
STK32A	NXF1
JAKMIP1	MANEAL
BEND6	NNAT
METTL12	HERPUD1
PSMG3-AS1	MTPN
AKAP3	PCDHGB7
RGMB-AS1	ELOVL2
SEC16B	ZMIZ2
CELF4	CCSER2
TSPAN11	CADM2
CHN2	ATP6V0A1
SLC24A3	RBM33
ZNF727	TSPYL2
DAPK1	EP300
PLXNC1	NUPR1
AMDHD2	YWHAZ
MYO1D	ADD3
HEATR5A	ZNF638
FLVCR2	CHST9
ZNF135	HERPUD2
LIMCH1	RAB33B
ANKRD6	CDK13
LOC101926964	MAPRE2
GRM2	TNPO2
LOC642852	ZNF782
OLFM2	STK39
FAM66B	PATZ1
FGFR3	SRPK2
ALDH4A1	PPP1R10
SYP	AKAP9
RGMB	ZNF566
CEMP1	EEPD1
DNAJC3-AS1	TOP1
BDNF-AS	CREBBP
CCDC146	ARHGAP5
LOC257396	BTF3L4
CCNT2-AS1	NCKAP5
SYN1	RBM3
CCDC176	BCOR
UBE2QL1	ZNF92
ATP6V1G2	BCL2L11
ZNF583	THUMPD1
JMJD4	DNAJB9
MICAL2	GPHN
TOX	CDC34
RPS6KA5	CASTOR3
LOC100506022	NBAS
GATS	ANGPTL2
LOC100134868	CEP95
TUBB3	TACC2
ZNF33B	ATF7IP
CPEB2	NCOA1
CPVL	ATAT1
KLHL32	ZNF567
LHFP	INSYN1
MARCH2	CUX1
PNMAL2	KPNA5
LRRN3	ZNF655
TTC3P1	RTRAF
KIAA0825	PHF14
TCN2	GATAD2B
TMEM132A	ZNF274
TRAPPC6A	FOXN3
PAQR6	ARID4B
CCDC121	KALRN
MTURN	VPS37B
WEE2-AS1	EHBP1L1
ZNF594	ACSL6
TNS3	UBE3C
CC2D2A	SLC6A11
MMP15	TOM1L2
TSNAXIP1	DSEL
LINC01105	C7orf50
CDC42EP4	ZNF521
C3orf14	CECR2
PEA15	FUT9
PCDHGA3	ATP6V1FNB
RAB11FIP4	CLCN7
C14orf37	SPTY2D1
CCDC157	ME2
LCA5L	TNR
ANKRD24	TMEM131L
ALOX12-AS1	SBK1
ARHGEF26-AS1	PPP1R15B
TEX22	KDM6B
SLC38A7	CRMP1
SEPT3	KAT6B
WDR88	KIF1B
GBAT2	SCN3A
TECTA	USP47
FXYD6	PHYH
PLXNA2	MAPK10
FAM90A1	KMT5B
GLTPD2	KLHL7
LOC100507557	TRIM33
GOLGA2P7	RFX4
NOP14-AS1	ROBO2
SCAMP5	USP54
THTPA	RAB12
ZNF641	GPBP1
C2orf16	C11orf96
CHMP6	ARMC10
TBC1D2	VPS53
BCL2	ANKRD12
SESN3	RB1CC1
AZIN2	LMO3
SKAP2	ZFP36
MAP2	IMMP2L
RAP2A	VEZF1
CSRNP3	PSAT1
ATP5S	IGSF11
FRAT1	ELMO2
LINC01296	EBF3
MPND
MYL6
MXD4
TUFT1
NEK1
ZNF132
ARHGEF10L
SLC37A1
F8
ATL1
RGS5
PPDPF
PLTP
CCDC113
RAB9B
LOC441204
GSTA4
DBNL
LOC101927768
GM2A
FAM84B
ZSCAN16
ZNF268
UNC79
ZSCAN31
NATD1
TLN2
FLJ23867
ATP6V0D1
APLP1
STOML1
LRTOMT
MAP3K8
PGAM2
ZNF682
LBH
FAM229B
ZNF235
EPB41L1
MAGED2
MLC1
KDM8
TOMM40L
GNPTG
FLJ20021
FAM213B
ZNF19
IFT22
ZC3H10
NFIX
ITSN1
ZBED5-AS1
ADAMTS10
MAPK8
TJP2
LOC101926935
FSD1L
KIFAP3
FAM161B
ONECUT2
EML5
PDE4DIP
BMPR1B
C10orf32
MAP1A
