## Supplementary Table 3 for "Region-specific human brain organoids reveal synaptic and cell state drivers of glioblastoma invasion"

### Sheet: Sheet1
Supplementary Table 3: Unique and shared DEGs when direct from patient GBM cells are engrafted into dorsal forebrain, ventral forebrain, midbrain, and spinal cord organoids vs. dissociated, parent tumor
Unique upreg in GBM cells engrafted in dorsal forebrain	Unique upreg in GBM cells engrafted in ventral forebrain	Unique upreg in GBM cells engrafted in midbrain	Unique upreg in GBM cells engrafted in spinal cord	Shared upreg in GBM cells across all 4 regions				Unique downreg in GBM cells engrafted in dorsal forebrain	Unique downreg in GBM cells engrafted in ventral forebrain	Unique downreg in GBM cells engrafted in midbrain	Unique downreg in GBM cells engrafted in spinal cord	Shared downreg in GBM cells across all 4 regions
ADCY2	PAFAH1B3	NRG1	FRMD6	NRXN1				ADAMTSL1	PSD3	CRYAB	ATP6V0C	APOE
ZNRF2	SYNC	SEMA6A	FAM110B	GALNT13				RPS14	DLC1	VEGFA	CKLF	CST3
GLI3	LSAMP-AS1	CNR1	HIST1H1E	RASGEF1B				SNRPD1	ZBTB20	PDLIM4	RHOC	VIM
SEMA4D	ZNF565	AKAP6	KHDRBS3	RIMS2				PSMD4	CANX	RPL23A	VAMP2	MT3
LANCL2	BEX4	NHLH1	FIBIN	IL1RAPL1				GSTP1	DISC1	FAM181B	C11orf49	HOPX
MTHFD1L	DDAH2	DYNC1I1	CENPF	PLCB4				RPL12	MSRA	VPS28	SQSTM1	MT2A
SMAP2	TMEM145	SLC22A15	KCNQ2	MARCH1				SF3B5	SACS	MRFAP1	ASAH1	TIMP1
LINC02798	NT5DC2	KCND3	ZNF462	COL25A1				PSMB1	GALNT1	RPL34	MAP1LC3A	RGS6
KCNN2	PAQR4	CDHR3	MITF	KCNH7				RPL18	MKLN1	RAB14	PCBD1	SLC1A3
BTRC	NDN	MYRIP	CIT	XIST					SPRED1	C17orf49	DHRS7	GFAP
PRPF40B	BCL2L14	SORCS3	SINHCAF	TEX41					NKAIN3	HIST2H2AC	TMED4	CHI3L1
YARS	AC012636.1	CACNA1C	PSME4	ARHGAP24					TRIM44	SRM	AL109930.1	SPARCL1
AC098617.1	EFS	MTA3	PRELID2	ALCAM					PDE4B	HIST1H1C	DRAP1	NPAS3
AFF4	CADM4	EFNA5	TXNIP	GRM8					DDAH1	SLC39A1	NDRG1	IGFBP2
NAT10	CMTM5	LINC01748	TMEM161B-AS1	STXBP5L					RBMS1	RABAC1	TLE4	RPS4Y1
ETS1	AC068282.1	CACNA1D	LAMB1	EGFP-PLASMID					PIK3R1	RPL22	LAGE3	IFITM3
DOT1L	NDUFA3	NTM	SEPTIN7	ZFPM2					ACSL3	COA4	NPDC1	CD99
ASTN2	DPYSL4	TRMT9B	BZW2	PHACTR1					PALM2-AKAP2	LMO3	LAP3	TUBA1C
SDK2	NEURL1	LY6E	SCN9A	TMTC2					SPRED2	CARS	OCIAD1	MT1E
ZMYM2	PODXL2	U91319.1	TUBA1B	ZNF536					SLC27A4	C18orf32	NOP10	FOS
ZFHX2-AS1	HOOK2	ANKRD33B	VCAN	EDIL3					WWOX	PRRX1	RAB18	PCDH9
PPP2CA	SNX32	ANK1	RFLNA	RUNX1T1					CLTC	RPLP2	GTF2A2	BAALC
LARGE1	SVIP	IGFBP4	GABRA2	CNTN1					FMN2	SKP1	TERF2IP	LGALS3
WDR7	SNHG1	SLC8A1	HNRNPA1	CDH13					IL1RAP	COMMD7	ERP29	EGFR
COBL	SGTA	FGF12	TTC21B	FAM155A					DPYSL3	OGFOD3	VEGFB	RBP1
TENT2	AC027018.1	KCTD8	CCNG2	ANO4					EPHA3	GRAMD2B	LAPTM4A	FABP5
MCM9	AC011900.1	FAM49B	TCF4	LINC00609					SPPL2A	MYO10	FREM2	CEBPD
ASPA	ATP5PF	TCEAL2	LIMD1	DGKB					NORAD	PEA15	NTM	S100A16
TRIM8	RPL39L	GMDS	TOP2A	CTNNA2					PPP1CB	UBXN1	RNF213	ARL1
	GRASP	PLXNA4	PRKX	EYS					TMX4		CSTB	SLC4A4
	C4orf48	ACSL6	LRP12	TENM3					CDH2		CRYL1	RAMP1
	GCA	AC106795.3	AL008633.1	NEDD4L					TRPS1		TMEM205	ATP1B2
	NSUN6	GRIK4	UBE2E3	DACH2					TCF12		BTG2	HLA-A
	SRSF10	PDE1A	PHACTR4	GPC6					FAM168A		NDUFA2	PSMD9
		AC093765.2	AC007402.1	RARB					DLG2		C7orf50	ANXA2
		HPRT1	GRIK3	AC092422.1					GPR158		DCTN3	AGT
		SORBS2	ATAD2B	RBMS3					ARPC5		GLIPR2	DPP6
		EBF3	ENAH	FBXL7					ARL8A		ETFB	S100A11
		CRTAC1	CTPS1	TOX					SIK3		ZNHIT1	CD44
		RHBDL3	NAALADL2	MIR4300HG					PARD3		ITGA3	PMP2
		NDST4	FBL	DPP10					SMARCA1		TRPM3	ZFP36L1
		PELI2	UBE2I	EPHB1					ARHGAP26		IQGAP2	ANXA1
		PPP2R2C	ANP32B	BASP1					MID1		COX8A	KLF6
		RNF144A	GABPA	NCAM2					DENND5A		DDT	VPS29
		PSD3	AC011346.1	PCBP3					PHLPP1		NEDD4	CREB5
		SHANK2	ARMC8	KCNH8					C12orf49		PRNP	SOX2
		BACH2	AC113143.3	LINC00639					PDIA6		VAMP3	PON2
		SCN3B	NEUROD1	RERG					MACF1		COL4A2	MT1X
		MAML3	TCF3	SUSD4					PFN1		AC016831.7	RAB31
		DNAJC6	HNRNPA0	PTPRK					EFTUD2		MTLN	PTCHD1-AS
		JADE3	PAX6	DAAM1					RPS17		FAM50A	RYR3
		PCBP1-AS1	STARD9	STK32A					AC233296.1		SPRY4-AS1	PANTR1
		SLC38A1	ELP4	ATP8A1					SH3PXD2B		UGP2	AQP4
		DACH1	RAP2A	PCSK2					CHD2		FAM174C	OCIAD2
		KIRREL1	TPM4	SYT14					JAM3		BHLHE40	CXCL14
		PHTF1	SLC7A14	BMPER							BSCL2	NMB
		FRMPD3	NIN	PIK3R3							ZIC1	ABCA1
		ZC2HC1A	GLRA3	L3MBTL4							PHLDA3	GPM6A
		CACNB4	LINC01505	DPYD							RTL8C	ID4
		SLC20A1	FDFT1	PEX5L							NRBF2	FABP7
		SPOCK1	TCF7L1	PTPRN2							CYSTM1	HLA-B
		IQSEC3	PFN2	SYT1							NDUFA5	LMO4
		PREP	ALG6	TMEFF2							ZFPM1	F3
		RBFOX2	DPY19L3	ZFPM2-AS1							RALBP1	EMP1
		TULP4	MAP3K4	ELAVL3							PDZD11	SPP1
		SMYD3	SMC3	ADGRB3							GNB2	HLA-C
		MAN2A1	USP47	DSCAML1							TEX264	PPIB
		FOXO1	APBB2	LINC01619							TMEM160	JUN
		PPP1R14C	TMTC1	DLGAP1							TMEM107	PMP22
		POU2F2	SEPTIN8	ADAM19							ZFHX3	SERPINA3
		GRAMD1B	C2orf27A	DCX							POLR3GL	FAM216A
		CNTN2	MYO6	STMN2							PLIN3	SOX9
		ACAT2	ANKUB1	PDE1C							UPP1	NLGN4Y
		PPFIA2	TMEM131L	DNM3							PER1	MT1M
		STON2	MKI67	EPB41L3							ST5	HEPN1
		ANKK1		NXPH1							CD151	FJX1
		SNCA		GRIK2							MRPS26	EMP3
		RNPS1		MYO16							AC015923.1	PLPP3
		LINC01237		PEG10							ZBTB20-AS5	HTRA1
		NEURL1B		CERS6							CHPT1	GPN3
		NMNAT2		RBFOX1							MESD	BCAN
		RFX7		HES6							SLC41A2	EGR1
		NPAT		CDH4							IMP3	B2M
		ATP1B3		AC093607.1							TSPAN31	CAMK2N1
		MAP1B		ARHGEF28							COLGALT2	TNC
		PTPN3		SH3RF3							SCAMP2	TMED10
		PPP1R14A		NCOA2							MIF4GD	ZEB1
		FLRT3		IQCJ-SCHIP1							SVIL	MIR100HG
		KALRN		CA8							MRPS18C	NRCAM
		C2CD5		PDE10A							COQ4	S100A6
		TAFA5		MAGI3							NCEH1	FTL
		DOCK9		CARMIL1							SNHG7	GLUL
		TBC1D32		MT-ATP8								SORL1
		MTHFD2		CADM1								TMOD1
		AC099792.1		ARFGEF3								ETV1
		SESN1		CADM2								ZFP36L2
		DUOX1		ENC1								GADD45B
		AC092821.3		ZNF730								SAMD4A
		H2AFY		KCNJ3								GATM
		GSE1		GREB1L								RGMA
		FAR1		EZH2								ITPR2
		HSPB11		POLA1								PLAAT3
		SFXN1		BTG1								PRDX4
		NRG2		CSMD2								PRDX1
		AL137009.1		RPS6KA5								HSPA1A
		TMEM181		ERC2								C11orf96
		EXOC2		SOGA1								MIR99AHG
		FAM13B		GNG4								STAT3
		ZNF737		CASC6								SELENOP
		PHACTR3		PCLO								LRP1B
		NCKAP5		HDAC9								SAT1
		TOX3		TMEM132B								LHFPL6
		DHFR		SEMA5B								AKAP13
		RNF168		EPB41								PDZD2
		CYP51A1		ARL15								AL390755.1
		ZNF445		KCNQ1OT1								P3H2
		ZNF66		AL133304.3								TTYH1
		CDK14		GALNT18								GNG5
		SEMA6D		BOC								XYLT1
		RHBDD1		LHFPL3								HLA-E
		ESRRG		NCAM1								LIMA1
		NR4A2		XKR4								S100A13
		PTPRG		MAP4K4								COL6A1
		MAPT		MMS22L								RNF38
		APAF1		PRKCE								GAP43
		C1orf21		LSAMP								CD63
		SH3BP5		MTUS1								MYL12A
		EMSY		PTPRS								SPARC
		NNT		HPCAL1								YBX3
		CDH23		GABRB3								SOX2-OT
		SPATA5		DOCK3								SSR4
		PLEKHA6		CLASP2								CTSD
		LRPPRC		LRRTM4								DPM3
		MTCL1		EHBP1								TOMM7
		UHRF2		SGCD								PLTP
		INSR		EBF1								TMEM258
		ACACA		PRIM2								FGF14
		STXBP1		FRMD4A								KRTCAP2
		RABEP1		PARD3B								S100B
		PIK3R2		TTC28								PDLIM5
		PRKACB		FAM117B								SCAND1
		ATP2B1		SRRM4								SPATA6
		SKAP2		MACROD2								WWTR1
		ARHGAP10		CLVS1								RFX4
		PTBP3		GLCE								GNG7
		CNOT10		ASCC3								EID1
		SCGN		SFMBT2								FAT3
		UNC13A		PKP4								KLF9
		DYNC1LI1		ENPP1								SNX10
		TCEAL5		ANKRD36C								CDK2AP1
		LIG1		FAF1								TAGLN2
		OTUD7A		CCNE2								GABARAPL2
		NUP210		KCNQ5								NAA38
		NOTCH1		SSH2								NDUFAF8
		WDR33		FHOD3								NEK6
		ZC3H12C		APBA1								MRPL20
		NCOA7		USP13								CNIH3
		PLEKHA1		MSH2								MRPL40
		UNC5B		HDAC4								AP1S2
		CPNE4		SIMC1								PFDN5
		PGBD5		TMSB15A								ITM2B
		BRWD1		CDH7								SH3BGRL3
		CTNND2		ATRNL1								SAT2
		SRGAP3		FRMD5								PDPN
		ZNF83		CCSER2								ZCRB1
		DSN1		TSPAN18								LINC00513
		DCBLD2		UNC79								SELENOW
		DOP1B		SORCS1								AKAP12
		SLC5A3		ADGRL2								LDLRAD3
		HDX		SLC35F1								APOC1
		TBC1D9		PTPRJ								CAMK2D
		MRTFA		MVB12B								DDR1
		VPS13A		ELAVL2								KCNE4
		NECTIN1		TIAM1								HSP90B1
		G3BP2		RICTOR								BLOC1S1
		RAP1GDS1		BRIP1								MT1F
		DMGDH		ZEB2								SOD2
		DOCK11		PPM1E								ROBO2
		ACTL6B		MSH6								SRI
		FADS2		FRY								SOX5
		TRIM24		NEO1								SPRY2
		TUBGCP3		ZNF91								HEPACAM
		RAPGEF5		NYAP2								ACTN1
		AGPAT3		SH3PXD2A								FREM1
		LRCH1		TENM2								MDM2
		MSH3		DOCK10								PLS3
		UCK2		MCM4								CIB1
		STRBP		KIAA1841								ITGB8
		AL445623.2		LMNB1								COPRS
		MGAT5		HUNK								REXO2
		AC019197.1		GSK3B								STK17A
		ALPL		AL050309.1								VAMP5
		SEMA6A-AS1		AMOTL1								GADD45A
		ARHGEF4		PTMA								FOCAD
		SFMBT1		HELLS								SPRY1
		CSTF3		ELAVL4								SERF2
		NR2C2		TBL1X								TUBB2B
		NAP1L4		NNAT								GABARAP
		ADCY9		FOXN2								SIPA1L1
		TXNDC16		KIF1A								PREX1
		CDK6		ZNF638								SERPINE2
		CYB5A		DIP2C								HEY1
		PAG1		LCOR								TMEM158
		NETO2		RNF130								WDR66
		AFAP1		FANCL								LINC01578
		SILC1		ZNF367								EEA1
		GPBP1		AC061958.1								TUBB6
		CCNT2		GPR137C								HAP1
		ARRB2		KIAA1549L								EIF1AY
		RPA2		HDAC2								NES
		CCSER1		EPB41L4A								TCTN1
		GCNT2		STMN1								RAB34
		ARNTL2		SOX11								KLHL4
		AC027288.3		TMEFF1								CLU
		DPF1		AC068587.4								ATP6AP1
		ITGA9-AS1		SAMMSON								TPP1
		RABGEF1		LRRC7								MGST1
		DOCK5		UBE2E2								METTL7B
		SCD5		NSD3								SOCS3
		RASA1		ZNF292								BCAP31
		IP6K2		TUT4								CTSZ
		ANKIB1		ST18								TSHZ2
		EP400		SSBP3								C1R
		SNX14		FAM111B								CPVL
		CEP78		SCAF4								CEBPB
		NOP58		RASGEF1C								PTPRZ1
		FOXK2		SCMH1								NENF
		FEN1		DTL								MAOB
		GABBR2		PLPP1								FAM181A
		DHX9		LRIG1								TCIM
				KCNB2								FOSB
				RNF150								DEC1
				TRERF1								PARK7
				PHF14								IL6ST
				AP001347.1								ITGA7
				CD24								YAP1
				DNMT1								PRDX6
				NASP								SDC3
				CADPS								IDS
				LCORL								NEAT1
				MARCH6								RPS26
				CCDC138								AC112206.2
				NFE2L3								AGTRAP
				ZRANB3								GPR37L1
				TFDP2								CHID1
				ATXN2L								CUX2
				MIPOL1								CHI3L2
				DLEU1								AURKAIP1
				FRMD4B								S100A10
				KIAA0408								SCG5
				AC092969.1								UTY
				STAU2								RIT2
				CLSPN								PSAP
				NXPH2								BMPR1B
				MAST2								RPH3A
				TTC3								KCNF1
				PPM1L								ZCCHC24
				OLA1								BRI3
				MLLT11								LRRTM3
				KIF5C								SORBS1
				SLBP								YIF1A
				PRKG2								SERPINB6
				CASP8AP2								UFC1
				ZNF254								CITED1
				HPCA								PKIG
				PLD1								SDK1
				MCM7								NEDD9
				SAMD12								DYNLRB1
				FBXO11								TNFRSF1A
				SOX10								PKM
				PPM1D								A2M
				PPARGC1A								DNPH1
				EXOC6								ITM2C
				AC097512.1								CACNB2
				SSTR2								RHOBTB3
				NCAN								SELENOS
				ARL6IP6								POU3F3
				ILF3								LIFR
				VRK1								TMBIM6
				SYNDIG1								ANXA5
				THBS4								PTPMT1
				PKIB								DTNA
				KNTC1								CUBN
				SLC25A13								RAB13
				SMARCA4								AEBP1
				HNRNPL								LMO2
				LMO1								AC087564.1
				PRKAG2								GJA1
				PABPC1								ITGAV
				CAMKV								SMIM26
				RAP1GAP2								ATP1A1
				SNAP91								TRIB2
				HIPK2								TRAPPC1
				SLC38A2								BCL6
				MARCH4								NFATC2
				NDUFAF6								UBL3
				APLP1								NPTX2
				EPHB2								ACSS3
				GFOD1								STK33
				KCNS3								SERPINE1
				CENPK								HRH1
				BICDL1								LAMTOR1
				RAB3C								MSRB3
				SHD								CIAO2B
				LTBP4								WSCD1
				IGDCC3								ZNF521
				RBL1								NEBL
				CDKN1C								DPF3
				FSCN1								JUNB
				PCBP4								PTCHD1
				PPP2R3A								FERMT2
				CARHSP1								ATP6AP2
				PRH1								ARAP2
				KCNC1								LAMP2
				CHAF1A								PDGFA
				MDGA1								MEG3
				ZC4H2								CTSB
				FBLN1								COL4A1
				CYFIP2								HIF1A
				HMGB2								PRKCA
				CDKN2A								LAMC1
				TAGLN3								FOXG1
				SHTN1								FLNA
				MEX3A								COLEC12
				BCL11B								TMBIM4
				TSIX								MYL6
				BX890604.2								CLIC1
				SREBF2								PGM2L1
				MTF2								PSMB3
				NSG1								AC125613.1
				L1CAM								KRT10
				XYLB								EDNRB
				ABHD17B								ITPA
				NRP2								CD59
				SLC25A26								VCL
				AP003464.1								SRP14
				SOX4								TSPAN3
				EIF4EBP1								TXNDC17
				SPTBN4								CAVIN1
				ONECUT2								METTL7A
				HNRNPH1								DUSP1
				GDAP1L1								FAM20C
				SRRM3								RASD1
				LSM4								LAMTOR2
				ITGB3BP								PMEPA1
				ZNF430								MRC2
				KLF11								TANC2
				LHFPL4								AC090692.1
				CHEK1								ADAM9
				RAB33A								SLC25A33
				GASK1A								CD9
				RIMS3								B4GALT5
				MAST1								IQGAP1
				RND3								ENO1
				ATP1A3								FASTK
				MTX2								MXRA7
				CENPV								CHD9
				ATCAY								SCG2
				CRABP1								ITGB4
												MYO1E
												TCTEX1D2
												LMNA
												SIPA1L2
												NAMPT
												ETFRF1
												CTSL
												MLC1
												CCDC80
												DYNLL1
												ELMOD1
												SOX15
												SEC14L1
												ZBTB16
												GLG1
												LYPD1
												COA3
												ECI2
												EFEMP2
												ATP1A2
												CNN3
												CYTOR
												SLC24A2
												MLEC
												CCS
												HLA-DRA
												OSMR
												ZNF24
												LDLRAD4
												AC091078.1
												SPCS2
												RAB5C
												SSU72
												NOVA1
												PREX2
												TRIM47
												NDUFC2
												ATF3
												AHCYL1
												APLP2
												RORB
												CETN2
												CPQ
												ARSJ
												LONRF2
												AC114971.1
												CPNE1
												RGS16
												PLAT
												ETV5
												USP54
												PRPH
												SUB1
												USP9Y
												MORF4L1
												LFNG
												ARL2BP
												HIST1H2AC
												PROS1
												CCN1
												PODXL
												TPM1
												CTSA
												SSPN
												DDX3Y
												ADM
												TMEM179B
												DCN
												ADAMTSL4-AS1
												PLAAT4
												COTL1
												GNG12
												AC064875.1
												ZFAND6
												IGF2BP2
												CERS1
												KCNIP1
												SCCPDH
												BCAT1
												RIN2
												SYTL4
												RHOQ
												PRR13
												TMEM47
												SEMA5A
												SYT17
												CHST9
												PTPRE
												PDIA4
												SYNJ2
												PTPN13
												ZFP36
												ITGA2
												BAALC-AS1
												DNAJB1
												TMEM98
												OSMR-AS1
												NOTCH2
												BCHE
												RASSF8
												AC007368.1
												CTHRC1
												ABHD17C
												IRS2
												LPIN2
												RASSF8-AS1
												MAST4
												SNX3
												COL28A1
												COX20
												HMOX1
												AQP3
												DEPP1
												RNF180
												IFT57
												RHOJ
												CASC4
												SPON1
												PLEKHB1
												GNS
												ADAMTS6
												SRPX2
												CPNE2
												REEP3
												PPP1CC
												GSPT2
												C12orf42
												TMCO1
												DUSP6
												ATP13A3
												FAM3C
												SLC4A8
												PLEKHG1
												CTDNEP1
												SEC11A
												CSF1
												RHOB
												EAPP
												SERPINB1
												CFL2
												CEP112
												VPS35
												LMAN1
												MIR222HG
												PCSK5
												ZMAT4
												MAGT1
												LINC01138
												CCPG1
												ABCC3
												FBXO32
												VMP1
												BRINP3
												TRHDE
												TWF1
												CNKSR3
												ENKUR
												GOLPH3
												PWP1
												DCC
												OXTR
												ARPP19
												DYNC2H1
												LAMP1
